# *NvPrdm14d*-expressing neural progenitor cells contribute to non-ectodermal neurogenesis in *Nematostella vectensis*

**DOI:** 10.1101/2022.07.06.498948

**Authors:** Quentin I. B. Lemaître, Natascha Bartsch, Ian U. Kouzel, Henriette Busengdal, Gemma Sian Richards, Patrick R. H. Steinmetz, Fabian Rentzsch

**Affiliations:** Sars International Centre for Marine Molecular Biology, University of Bergen, Thormøhlensgate 55, 5006 Bergen, Norway; Department for Biological Sciences, University of Bergen, Thormøhlensgate 55, 5006 Bergen, Norway

**Keywords:** Cnidaria, PR domain, endodermal neurogenesis, mesodermal neurogenesis, non- ectodermal neurogenesis, motoneuron, motor neuron

## Abstract

Neurogenesis has been studied extensively in the ectoderm, from which most animals generate the majority of their neurons. Neurogenesis from non-ectodermal tissue is, in contrast, poorly understood. Here we use the cnidarian *Nematostella vectensis* as a model to provide new insights into the molecular regulation of non-ectodermal neurogenesis. We show that the transcription factor *NvPrdm14d* is expressed in a subpopulation of *NvSoxB(2)-*expressing endodermal progenitor cells and their *NvPOU4*-expressing progeny. Using a new transgenic reporter line, we show that *NvPrdm14d*-expressing cells give rise to neurons in the body wall and in close vicinity of the longitudinal retractor muscles. RNA-sequencing of *NvPrdm14d*::GFP-expressing cells and gene knockdown experiments provide candidate genes for the development and function of these neurons. Together, the identification of a population of endoderm-specific neural progenitor cells and of previously undescribed putative motoneurons in *Nematostella* provide new insights into the regulation of non-ectodermal neurogenesis.
