## Supplementary Table S3 for "*NvPrdm14d*-expressing neural progenitor cells contribute to non-ectodermal neurogenesis in *Nematostella vectensis*"

### Sheet: Sheet1
NvPrdm14d+ metacells	Metacell defining genes	Presence in	Homo sapiens BLAST best hit
(Sebé Pedrós et al, 2018)	(NCBI accession)	NvPrdm14d::GFP+ cells
	v1g65450	YES STRINGENT	-
Neuronal cluster 35	v1g240187	YES STRINGENT	Secretagogin
	NVE4782	YES STRINGENT	-
	v1g200525	YES STRINGENT	Tubulin alpha-1A chain
	v1g88970	YES NON-STRINGENT	Calmodulin
	v1g96522	YES STRINGENT	PR domain zinc finger protein 14 (NvPrdm14d)
	v1g104623	YES STRINGENT	"Glutamate receptor, ionotrophic variant "
	v1g231726	NO	-
	v1g230938	YES STRINGENT	Frequenin homolog (Drosophila)
	v1g186216	YES NON-STRINGENT	Tubulin alpha-1C chain
	v1g231946	YES STRINGENT	3'-phosphoadenosine 5'-phosphosulfate synthase 1
	v1g39308	YES STRINGENT	Class A basic helix-loop-helix protein 15
	v1g234521	YES NON-STRINGENT	Tubulin alpha-1C chain
	v1g215066	YES STRINGENT	-
	v1g196609	YES STRINGENT	Trans-acting T-cell-specific transcription factor GATA-3
	NVE814	YES STRINGENT	-
	v1g217560	YES STRINGENT	Protein FAM26E
	v1g211786	YES STRINGENT	Multiple C2 and transmembrane domain-containing protein 1
	NVE24524	YES STRINGENT	Vesicular inhibitory amino acid transporter
	v1g161196	NO	Transgelin-3
	v1g160868	YES NON-STRINGENT	"POU domain, class 4, transcription factor 3 "
	v1g117995	YES STRINGENT	Serine/threonine-protein kinase 17A
	v1g81538	YES STRINGENT	Feline leukemia virus subgroup C receptor-related protein 1
	v1g237539	YES STRINGENT	"Core-binding factor, beta subunit"
	v1g244643	YES STRINGENT	Cubilin variant
	v1g244013	YES STRINGENT	Contactin associated protein-like 2 isoform B
	v1g246962	YES NON-STRINGENT	-
	NVE8165	YES NON-STRINGENT	-
	v1g208404	YES STRINGENT	-
	v1g169611	YES NON-STRINGENT	HCG15971
	NVE25207	YES STRINGENT	-
	v1g247501	NO	Cysteine-rich protein 1
	v1g29793	NO	Histone H1.0
	v1g233292	YES STRINGENT	-
	v1g177264	YES STRINGENT	HPCAL1 protein
	v1g129231	YES STRINGENT	Runt-related transcription factor 1,
			NDC1 transmembrane nucleoporin fusion protein
	v1g177691	YES NON-STRINGENT	Synaptotagmin II
	NVE674	YES NON-STRINGENT	-
	NVE8273	YES STRINGENT	-
	v1g50912	YES STRINGENT	Glutamate receptor 4
	v1g201686	YES STRINGENT	Major facilitator superfamily domain-containing protein 4
	v1g82268	NO	cDNA, FLJ92044,
			highly similar to Homo sapiens death-associated protein (DAP)
	NVE4906	YES NON-STRINGENT	Coagulation factor V
	v1g83690	YES NON-STRINGENT	Septin 9
	v1g206803	YES STRINGENT	Potassium voltage-gated channel subfamily A member 1
	NVE776	YES STRINGENT	-
	v1g242065	NO	HCG15971
	v1g91324	NO	Multiple C2 and transmembrane domain-containing protein 1
	v1g113115	YES STRINGENT	Multidrug resistance-associated protein 4
	v1g190891	YES NON-STRINGENT	RNA-binding protein Nova-2
	v1g166011	YES NON-STRINGENT	Plasma membrane calcium-transporting ATPase 3
	NVE12345	NO	-
	v1g245974	YES NON-STRINGENT	DBH-like monooxygenase protein 1
	v1g227950	YES STRINGENT	TNF receptor-associated factor 4
	v1g157705	YES STRINGENT	Anoctamin-7
	v1g80187	NO	Pituitary homeobox 3
	NVE7256	YES STRINGENT	-
	NVE18938	YES NON-STRINGENT	-
	v1g191126	YES NON-STRINGENT	Ferritin
	v1g24412	YES STRINGENT	"Glutamate receptor, ionotropic, AMPA 1 variant "
	v1g18871	NO	HCG40978
	v1g166171	YES NON-STRINGENT	PCK2 protein
	NVE18558	NO	"cDNA FLJ56086, highly similar to G-protein signaling modulator 2 "
	v1g245940	YES NON-STRINGENT	Rho guanine nucleotide exchange factor 7
	v1g198679	YES STRINGENT	p180/ribosome receptor
	v1g231023	NO	Receptor expression-enhancing protein 5
	v1g98476	NO	"cDNA FLJ56154, highly similar to Gelsolin "
	v1g239950	NO	-
	v1g216044	NO	-
	v1g204676	NO	"ATP synthase F(0) complex subunit C2, mitochondrial "
	v1g79767	NO	Transmembrane protein 77
	v1g160244	YES NON-STRINGENT	Proprotein convertase subtilisin/kexin type 1
	v1g247798	YES STRINGENT	VEGFC protein
	v1g99968	NO	"V-type proton ATPase subunit B, brain isoform "
	v1g142804	NO	Phosphoribosylaminoimidazole carboxylase
			phosphoribosylaminoimidazole succinocarboxamide synthetase,
	NVE13734	NO	-
	v1g233881	YES NON-STRINGENT	Heat shock 105kDa/110kDa protein 1
	v1g210893	YES STRINGENT	Melatonin-related receptor
	NVE3728	YES STRINGENT	-
	v1g182236	YES NON-STRINGENT	Protein-tyrosine-phosphatase
	v1g53219	YES STRINGENT	Follicular lymphoma variant translocation 1
	v1g204514	YES STRINGENT	Titin
	v1g220027	YES STRINGENT	cDNA, FLJ95034,
			highly similar to Homo sapiens neurogenin 1 (NEUROG1), mRNA
	v1g188942	NO	Phenylalanine--tRNA ligase beta subunit
	v1g114289	YES NON-STRINGENT	-
	v1g241362	YES NON-STRINGENT	-
	v1g246192	NO	-
	v1g185184	YES NON-STRINGENT	High mobility group protein B3
	v1g199083	YES STRINGENT	Neurexin-1-beta
	v1g110929	YES STRINGENT	SEC14-like 4 (S. cerevisiae)
	v1g38935	YES NON-STRINGENT	N-myc protein
	v1g233029	YES STRINGENT	Heterogeneous nuclear ribonucleoprotein A/B
	v1g245886	NO	Baculoviral IAP repeat-containing protein 2
	v1g235689	NO	Eukaryotic translation initiation factor 3 subunit D
	v1g203782	NO	Cell proliferation-inducing protein 47
	v1g123507	NO	CTSK protein
	v1g208491	YES STRINGENT	Protocadherin Fat 1
	v1g65450	YES STRINGENT	-
Neuronal cluster 36	v1g240187	YES STRINGENT	Secretagogin
	v1g200525	YES STRINGENT	Tubulin alpha-1A chain
	v1g50912	YES STRINGENT	Glutamate receptor 4
	NVE3723	YES STRINGENT	-
	v1g244013	YES STRINGENT	Contactin associated protein-like 2 isoform B
	v1g211786	YES STRINGENT	Multiple C2 and transmembrane domain-containing protein 1
	v1g104623	YES STRINGENT	"Glutamate receptor, ionotrophic variant "
	v1g204514	YES STRINGENT	Titin
	v1g177691	YES NON-STRINGENT	Synaptotagmin II
	NVE25207	YES STRINGENT	-
	v1g96522	YES STRINGENT	PR domain zinc finger protein 14 (NvPrdm14d)
	v1g245940	YES NON-STRINGENT	Rho guanine nucleotide exchange factor 7
	v1g88970	YES NON-STRINGENT	Calmodulin
	v1g201686	YES STRINGENT	Major facilitator superfamily domain-containing protein 4
	v1g113115	YES STRINGENT	Multidrug resistance-associated protein 4
	v1g230646	YES STRINGENT	Peptidyl-glycine alpha-amidating monooxygenase
	v1g39308	YES STRINGENT	Class A basic helix-loop-helix protein 15
	v1g208491	YES STRINGENT	Protocadherin Fat 1
	v1g110599	YES STRINGENT	Nitric oxide synthase
	v1g206803	YES STRINGENT	Potassium voltage-gated channel subfamily A member 1
	NVE17610	YES STRINGENT	-
	v1g199083	YES STRINGENT	Neurexin-1-beta
	v1g157705	YES STRINGENT	Anoctamin-7
	NVE244	NO	-
	v1g208524	NO	Neurexin-3
	v1g234521	YES NON-STRINGENT	Tubulin alpha-1C chain
	v1g217560	YES STRINGENT	Protein FAM26E
	NVE7256	YES STRINGENT	-
	NVE776	YES STRINGENT	-
	v1g196609	YES STRINGENT	Trans-acting T-cell-specific transcription factor GATA-3
	NVE18938	YES NON-STRINGENT	-
	v1g186216	YES NON-STRINGENT	Tubulin alpha-1C chain
	v1g231726	NO	-
	v1g24412	YES STRINGENT	"Glutamate receptor, ionotropic, AMPA 1 variant "
	v1g166011	YES NON-STRINGENT	Plasma membrane calcium-transporting ATPase 3
	v1g231946	YES STRINGENT	3'-phosphoadenosine 5'-phosphosulfate synthase 1
	NVE7446	NO	-
	NVE24524	YES STRINGENT	Vesicular inhibitory amino acid transporter
	v1g215066	YES STRINGENT	-
	v1g81538	YES STRINGENT	Feline leukemia virus subgroup C receptor-related protein 1
	v1g208404	YES STRINGENT	-
	v1g243241	YES STRINGENT	-
	v1g241362	YES NON-STRINGENT	-
	v1g161196	NO	Transgelin-3
	v1g25425	NO	Heme oxygenase 2
	v1g56483	YES STRINGENT	Orexin type-2 receptor isoform 2
	NVE7348	YES STRINGENT	Sodium channel protein type 10 subunit alpha
	NVE15071	YES NON-STRINGENT	Potassium voltage-gated channel subfamily F member 1
	NVE24539	YES NON-STRINGENT	-
	v1g210189	NO	Potassium voltage-gated channel subfamily A member 10
	NVE8273	YES STRINGENT	-
	NVE8165	YES NON-STRINGENT	-
	v1g199085	YES STRINGENT	Neurexin-2
	NVE7349	YES NON-STRINGENT	Sodium channel protein
	NVE17467	NO	-
	v1g239206	YES NON-STRINGENT	CDW9/WDR51B
	v1g110929	YES STRINGENT	SEC14-like 4 (S. cerevisiae)
	v1g239899	YES STRINGENT	Protocadherin Fat 4
	v1g177264	YES STRINGENT	HPCAL1 protein
	v1g177334	NO	Prickle-like protein 2
	v1g210893	YES STRINGENT	Melatonin-related receptor
	v1g1485	YES STRINGENT	Potassium voltage-gated channel subfamily D member 1
	v1g211234	NO	D(1A) dopamine receptor
	v1g160244	YES NON-STRINGENT	Proprotein convertase subtilisin/kexin type 1
	v1g220006	NO	Neuropeptide Y receptor type 5
	NVE21139	YES STRINGENT	-
	v1g100433	NO	Neuropeptide FF receptor 2
	NVE5749	YES NON-STRINGENT	Protein tyrosine phosphatase, non-receptor type 13 isoform 2 variant
	v1g11965	YES STRINGENT	Gamma-aminobutyric acid receptor subunit beta-2
	v1g127058	NO	Putative uncharacterized protein FHL2
	v1g14389	YES NON-STRINGENT	Phosphatidic acid phosphatase type 2A
	v1g212697	NO	Neuropeptide FF receptor 2
	NVE25571	YES NON-STRINGENT	Ferritin
	v1g237539	YES STRINGENT	"Core-binding factor, beta subunit"
	v1g246390	YES STRINGENT	Phospholipase A(2)
	v1g140871	YES NON-STRINGENT	Somatostatin receptor type 5
	NVE3728	YES STRINGENT	-
	v1g213239	YES STRINGENT	Neurexin-3
	v1g198459	YES STRINGENT	RUN and FYVE domain-containing protein 4
	v1g233292	YES STRINGENT	-
	v1g166171	YES NON-STRINGENT	PCK2 protein
	v1g237968	YES NON-STRINGENT	Vestigial-like 4
	v1g114289	YES NON-STRINGENT	-
	NVE423	YES STRINGENT	-
	NVE19980	NO	Stearoyl-CoA desaturase 5
	v1g244643	YES STRINGENT	Cubilin variant
	v1g92483	YES NON-STRINGENT	Major facilitator superfamily domain-containing protein 4
	v1g245974	YES NON-STRINGENT	DBH-like monooxygenase protein 1
	v1g39805	NO	Early growth response 1
	v1g208091	NO	Synaptotagmin-16
	v1g246962	YES NON-STRINGENT	-
	v1g88915	YES NON-STRINGENT	Calponin-3
	v1g180108	YES NON-STRINGENT	"cDNA FLJ77616, highly similar to Homo sapiens CWF19-like 2,
			cell cycle control(CWF19L2), mRNA "
	v1g86996	YES NON-STRINGENT	Vesicle amine transport protein 1 homolog (T californica)
	v1g215767	NO	Proline and serine-rich protein 1
	v1g230938	YES STRINGENT	Frequenin homolog (Drosophila)
	v1g116534	YES NON-STRINGENT	Potassium voltage-gated channel subfamily A member 2
	NVE4640	YES STRINGENT	"cDNA FLJ51413, highly similar to Cytosolic phospholipase A2 "
	v1g53219	YES STRINGENT	Follicular lymphoma variant translocation 1
	NVE6890	NO	TRAF-type zinc finger domain containing 1
	NVE11218	YES NON-STRINGENT	-
	v1g81567	NO	WD repeat-containing protein KIAA1875
	NVE128	NO	-
	v1g103740	YES STRINGENT	Coiled-coil domain-containing protein 102A
	v1g57621	NO	-
	v1g217516	YES NON-STRINGENT	Fibroblast growth factor 9
	v1g105970	YES NON-STRINGENT	Methyltransferase-like protein 7A
	v1g190891	YES NON-STRINGENT	RNA-binding protein Nova-2
	v1g168568	YES STRINGENT	-
	v1g204434	YES STRINGENT	Calmodulin
	v1g161489	NO	Palmitoyltransferase
	v1g212567	YES NON-STRINGENT	"Syntrophin, gamma 1"
	NVE10271	YES STRINGENT	Uncharacterized protein C22orf15
	NVE18913	YES NON-STRINGENT	Protein lunapark
	v1g196763	YES STRINGENT	Agrin
	v1g244701	NO	Dystroglycan
	v1g105869	NO	Endothelin-converting enzyme 1
	v1g238274	NO	-
	v1g98476	NO	"cDNA FLJ56154, highly similar to Gelsolin "
	v1g207656	NO	-
	v1g91324	NO	Multiple C2 and transmembrane domain-containing protein 1
	v1g245483	YES STRINGENT	-
	v1g101809	YES NON-STRINGENT	Peptidyl-glycine alpha-amidating monooxygenase
	v1g19443	YES NON-STRINGENT	DMRTA2 protein
	v1g160868	YES NON-STRINGENT	"POU domain, class 4, transcription factor 3 "
