## Supplementary Table S4 for "*NvPrdm14d*-expressing neural progenitor cells contribute to non-ectodermal neurogenesis in *Nematostella vectensis*"

### Sheet: Sheet1
GO terms ID	Description	GeneRatio	p.adjust	Stringent?	Without genes in
					NvElav1::mOrange+ cells?
GO:0000775	chromosome, centromeric region	46/954	6.34836e-13	NO	YES
GO:0000793	condensed chromosome	54/954	8.38752e-12	NO	YES
GO:0007051	spindle organization	75/954	2.35809e-09	NO	YES
GO:0007059	chromosome segregation	61/954	2.40933e-09	NO	YES
GO:0051321	meiotic cell cycle	78/954	6.42422e-09	NO	YES
GO:0000779	condensed chromosome, centromeric region	27/954	4.14647e-08	NO	YES
GO:0000236	mitotic prometaphase	25/954	2.93433e-07	NO	YES
GO:0007052	mitotic spindle organization	62/954	6.96635e-07	NO	YES
GO:0000777	condensed chromosome kinetochore	24/954	9.42945e-07	NO	YES
GO:0007126	#N/A	65/954	2.61574e-06	NO	YES
GO:0000776	kinetochore	28/954	4.00468e-06	NO	YES
GO:0000070	mitotic sister chromatid segregation	27/954	1.60247e-05	NO	YES
GO:0000280	nuclear division	57/954	3.22758e-05	NO	YES
GO:0005267	potassium channel activity	18/954	3.49159e-05	YES	NO
GO:0000819	sister chromatid segregation	27/954	4.39665e-05	NO	YES
GO:0007067	#N/A	56/954	5.00502e-05	NO	YES
GO:0005819	spindle	51/954	5.6267e-05	NO	YES
GO:0048285	organelle fission	59/954	5.80589e-05	NO	YES
GO:0022403	cell cycle phase	58/954	5.80589e-05	NO	YES
GO:0000796	condensin complex	8/954	5.80589e-05	NO	YES
GO:0045132	meiotic chromosome segregation	31/954	5.80589e-05	NO	YES
GO:0003682	chromatin binding	46/954	6.20654e-05	NO	YES
GO:0034508	centromere complex assembly	9/954	6.39664e-05	NO	YES
GO:0006310	DNA recombination	37/954	6.40679e-05	NO	YES
GO:0043269	regulation of ion transport	56/954	6.47815e-05	YES	NO
GO:0045787	positive regulation of cell cycle	31/954	0.000100816	NO	YES
GO:0051301	cell division	66/954	0.00010982	NO	YES
GO:0034765	regulation of ion transmembrane transport	40/954	0.000173437	YES	NO
GO:0045840	positive regulation of mitotic nuclear division	13/954	0.000179781	NO	YES
GO:0051785	positive regulation of nuclear division	13/954	0.000179781	NO	YES
GO:0015079	potassium ion transmembrane transporter activity	20/954	0.000179781	YES	NO
GO:0071804	cellular potassium ion transport	20/954	0.000179781	YES	NO
GO:0071805	potassium ion transmembrane transport	20/954	0.000179781	YES	NO
GO:0007088	regulation of mitotic nuclear division	33/954	0.000211701	NO	YES
GO:0051783	regulation of nuclear division	33/954	0.000211701	NO	YES
GO:0031503	protein-containing complex localization	31/954	0.000213043	NO	YES
GO:0005249	voltage-gated potassium channel activity	15/954	0.000214729	NO	NO
GO:0051640	organelle localization	75/954	0.000236825	NO	YES
GO:0034762	regulation of transmembrane transport	40/954	0.000238913	YES	NO
GO:0005874	microtubule	37/954	0.000238913	NO	YES
GO:0006997	nucleus organization	28/954	0.000238913	NO	YES
GO:0051656	establishment of organelle localization	67/954	0.000241462	NO	YES
GO:0051225	spindle assembly	20/954	0.000303991	NO	YES
GO:0051293	establishment of spindle localization	27/954	0.000345522	NO	YES
GO:0022843	voltage-gated cation channel activity	23/954	0.000402331	YES	NO
GO:0006260	DNA replication	36/954	0.000566048	NO	YES
GO:0006302	double-strand break repair	30/954	0.000578183	NO	YES
GO:0051383	kinetochore organization	7/954	0.000635051	NO	YES
GO:0051653	spindle localization	27/954	0.000635051	NO	YES
GO:0008076	voltage-gated potassium channel complex	14/954	0.000635051	YES	NO
GO:0034705	potassium channel complex	14/954	0.000635051	YES	NO
GO:0006813	potassium ion transport	20/954	0.000663212	NO	NO
GO:0005876	spindle microtubule	21/954	0.000821413	NO	YES
GO:0000910	cytokinesis	42/954	0.000958437	NO	YES
GO:0032555	purine ribonucleotide binding	73/954	0.000975032	NO	NO
GO:0005244	voltage-gated ion channel activity	24/954	0.000998195	YES	NO
GO:0022832	voltage-gated channel activity	24/954	0.000998195	YES	NO
GO:0017076	purine nucleotide binding	75/954	0.00101964	NO	NO
GO:0033260	nuclear DNA replication	12/954	0.00101964	NO	YES
GO:0051983	regulation of chromosome segregation	10/954	0.00101964	NO	YES
GO:0035639	purine ribonucleoside triphosphate binding	68/954	0.00112324	NO	NO
GO:0005657	replication fork	16/954	0.00112324	NO	YES
GO:0006312	mitotic recombination	11/954	0.00127024	NO	YES
GO:0032553	ribonucleotide binding	74/954	0.00147697	NO	NO
GO:0007346	regulation of mitotic cell cycle	69/954	0.00153382	NO	YES
GO:0051052	regulation of DNA metabolic process	39/954	0.00181192	NO	YES
GO:0006281	DNA repair	55/954	0.00194301	NO	YES
GO:0007186	G protein-coupled receptor signaling pathway	58/954	0.00205288	NO	NO
GO:0015631	tubulin binding	29/954	0.00226269	NO	YES
GO:0008017	microtubule binding	24/954	0.00226269	NO	YES
GO:0070507	regulation of microtubule cytoskeleton organization	24/954	0.00226269	NO	YES
GO:0000794	condensed nuclear chromosome	22/954	0.00226269	NO	YES
GO:0032549	ribonucleoside binding	69/954	0.00226269	NO	NO
GO:0032550	purine ribonucleoside binding	69/954	0.00226269	NO	NO
GO:0040026	positive regulation of vulval development	11/954	0.002373	NO	NO
GO:0005813	centrosome	60/954	0.0024808	NO	YES
GO:0004713	protein tyrosine kinase activity	19/954	0.00255242	NO	NO
GO:0045842	positive regulation of mitotic metaphase/anaphase transition	8/954	0.00255242	NO	YES
GO:1902101	positive regulation of metaphase/anaphase transition of cell cycle	8/954	0.00255242	NO	YES
GO:0001883	purine nucleoside binding	69/954	0.00259807	NO	NO
GO:0000722	telomere maintenance via recombination	10/954	0.00293477	NO	YES
GO:0034703	cation channel complex	19/954	0.00294048	YES	NO
GO:0030071	regulation of mitotic metaphase/anaphase transition	17/954	0.0030061	NO	YES
GO:1902099	regulation of metaphase/anaphase transition of cell cycle	17/954	0.0030061	NO	YES
GO:0071103	DNA conformation change	37/954	0.00307186	NO	YES
GO:0001882	nucleoside binding	69/954	0.00320654	NO	NO
GO:0004672	protein kinase activity	52/954	0.00327164	NO	NO
GO:0050000	chromosome localization	9/954	0.00338411	NO	YES
GO:0051303	establishment of chromosome localization	9/954	0.00338411	NO	YES
GO:0065004	protein-DNA complex assembly	21/954	0.00404772	NO	YES
GO:0008016	regulation of heart contraction	27/954	0.00411247	NO	NO
GO:0000228	nuclear chromosome	53/954	0.00428075	NO	YES
GO:0006323	DNA packaging	27/954	0.00528361	NO	YES
GO:0051295	establishment of meiotic spindle localization	11/954	0.00541158	NO	YES
GO:0032559	adenyl ribonucleotide binding	51/954	0.00541158	NO	NO
GO:0031055	chromatin remodeling at centromere	6/954	0.00559487	NO	YES
GO:0007143	female meiotic nuclear division	18/954	0.00571909	NO	YES
GO:0051241	negative regulation of multicellular organismal process	68/954	0.00573215	NO	NO
GO:1901987	regulation of cell cycle phase transition	55/954	0.00573215	NO	YES
GO:0030554	adenyl nucleotide binding	51/954	0.00602594	NO	NO
GO:0005828	kinetochore microtubule	7/954	0.00602594	NO	YES
GO:0034764	positive regulation of transmembrane transport	7/954	0.00602594	YES	NO
GO:0034767	positive regulation of ion transmembrane transport	7/954	0.00602594	YES	NO
GO:0048934	peripheral nervous system neuron differentiation	7/954	0.00602594	NO	NO
GO:0048935	peripheral nervous system neuron development	7/954	0.00602594	NO	NO
GO:0006261	DNA-dependent DNA replication	24/954	0.00619191	NO	YES
GO:0006468	protein phosphorylation	61/954	0.0066043	NO	NO
GO:0032886	regulation of microtubule-based process	25/954	0.00698478	NO	YES
GO:0030496	midbody	20/954	0.00727144	NO	YES
GO:0043197	dendritic spine	21/954	0.00749056	NO	NO
GO:0044309	neuron spine	21/954	0.00749056	NO	NO
GO:0000724	double-strand break repair via homologous recombination	18/954	0.00852884	NO	YES
GO:0000725	recombinational repair	18/954	0.00852884	NO	YES
GO:0006999	nuclear pore organization	10/954	0.00900708	NO	YES
GO:0000075	cell cycle checkpoint	45/954	0.00908513	NO	YES
GO:0009566	fertilization	27/954	0.00908513	NO	YES
GO:0007091	metaphase/anaphase transition of mitotic cell cycle	6/954	0.00908513	NO	YES
GO:0008608	attachment of spindle microtubules to kinetochore	6/954	0.00908513	NO	YES
GO:0044784	metaphase/anaphase transition of cell cycle	6/954	0.00908513	NO	YES
GO:0040038	polar body extrusion after meiotic divisions	7/954	0.00908513	NO	YES
GO:0071824	protein-DNA complex subunit organization	24/954	0.0094737	NO	YES
GO:0005524	ATP binding	47/954	0.00985438	NO	NO
GO:0048580	regulation of post-embryonic development	33/954	0.00985438	NO	NO
GO:0004674	protein serine/threonine kinase activity	38/954	0.00996123	NO	NO
GO:0061062	regulation of nematode larval development	32/954	0.0103589	NO	NO
GO:0022616	DNA strand elongation	12/954	0.0111147	NO	YES
GO:0007062	sister chromatid cohesion	10/954	0.0111147	NO	YES
GO:0044786	cell cycle DNA replication	13/954	0.0113011	NO	YES
GO:1901989	positive regulation of cell cycle phase transition	13/954	0.0113011	NO	YES
GO:1901992	positive regulation of mitotic cell cycle phase transition	13/954	0.0113011	NO	YES
GO:0051233	spindle midzone	9/954	0.0113011	NO	YES
GO:0007127	meiosis I	23/954	0.0114384	NO	YES
GO:0007338	single fertilization	23/954	0.0114384	NO	YES
GO:0022836	gated channel activity	36/954	0.0117981	YES	NO
GO:0022839	ion gated channel activity	36/954	0.0117981	YES	NO
GO:0006937	regulation of muscle contraction	22/954	0.0129514	NO	NO
GO:0006336	DNA replication-independent nucleosome assembly	6/954	0.0145073	NO	YES
GO:0034724	DNA replication-independent nucleosome organization	6/954	0.0145073	NO	YES
GO:0040028	regulation of vulval development	30/954	0.014525	NO	NO
GO:0007187	G protein-coupled receptor signaling pathway,	21/954	0.014525	NO	NO
	coupled to cyclic nucleotide second messenger
GO:0032506	cytokinetic process	9/954	0.0146256	NO	YES
GO:0050819	negative regulation of coagulation	9/954	0.0146256	NO	NO
GO:0030010	establishment of cell polarity	27/954	0.0151116	NO	NO
GO:0000186	activation of MAPKK activity	11/954	0.0151116	NO	NO
GO:0045931	positive regulation of mitotic cell cycle	12/954	0.0158442	NO	YES
GO:0004930	G protein-coupled receptor activity	36/954	0.017288	YES	NO
GO:0005635	nuclear envelope	48/954	0.0173638	NO	YES
GO:0016773	phosphotransferase activity, alcohol group as acceptor	56/954	0.017701	NO	NO
GO:0030425	dendrite	56/954	0.017701	NO	NO
GO:0005261	cation channel activity	39/954	0.018294	YES	NO
GO:0051291	protein heterooligomerization	16/954	0.0184538	NO	NO
GO:0008306	associative learning	26/954	0.0188779	NO	NO
GO:0006458	'de novo' protein folding	15/954	0.0199929	NO	NO
GO:0005216	ion channel activity	44/954	0.0210703	YES	NO
GO:0000212	meiotic spindle organization	10/954	0.0213931	NO	NO
GO:0048581	negative regulation of post-embryonic development	25/954	0.0213931	NO	NO
GO:0061064	negative regulation of nematode larval development	25/954	0.0213931	NO	NO
GO:0005656	nuclear pre-replicative complex	6/954	0.0213931	NO	YES
GO:0007064	mitotic sister chromatid cohesion	6/954	0.0213931	NO	YES
GO:0036387	pre-replicative complex	6/954	0.0213931	NO	YES
GO:0019932	second-messenger-mediated signaling	18/954	0.0219491	NO	NO
GO:0050905	neuromuscular process	18/954	0.0219491	NO	NO
GO:0006271	DNA strand elongation involved in DNA replication	11/954	0.0219649	NO	YES
GO:0000018	regulation of DNA recombination	12/954	0.0220225	NO	YES
GO:0042755	eating behavior	14/954	0.0241738	YES	NO
GO:0005643	nuclear pore	17/954	0.0243994	NO	YES
GO:0051294	establishment of spindle orientation	19/954	0.0245399	NO	YES
GO:0001505	regulation of neurotransmitter levels	39/954	0.0245399	YES	NO
GO:1901988	negative regulation of cell cycle phase transition	46/954	0.0245399	NO	YES
GO:0051299	centrosome separation	7/954	0.0245668	NO	YES
GO:0090257	regulation of muscle system process	23/954	0.0245668	NO	NO
GO:0010827	regulation of glucose transmembrane transport	15/954	0.0252627	NO	YES
GO:0043066	negative regulation of apoptotic process	67/954	0.0253097	NO	NO
GO:0000792	heterochromatin	12/954	0.0257171	NO	YES
GO:0006090	pyruvate metabolic process	11/954	0.0258552	NO	NO
GO:0030261	chromosome condensation	14/954	0.0271884	NO	YES
GO:0022838	substrate-specific channel activity	44/954	0.0285354	YES	NO
GO:0007274	neuromuscular synaptic transmission	15/954	0.028897	NO	NO
GO:0005815	microtubule organizing center	60/954	0.029821	NO	YES
GO:0007632	visual behavior	16/954	0.029821	NO	NO
GO:0010948	negative regulation of cell cycle process	50/954	0.0299757	NO	YES
GO:0031577	spindle checkpoint	12/954	0.0299757	NO	NO
GO:0005721	pericentric heterochromatin	6/954	0.0299757	NO	YES
GO:0035173	histone kinase activity	6/954	0.0299757	NO	YES
GO:0016572	histone phosphorylation	7/954	0.0329527	NO	YES
GO:0042803	protein homodimerization activity	63/954	0.0333851	NO	NO
GO:0035046	pronuclear migration	13/954	0.0334434	NO	YES
GO:0007188	adenylate cyclase-modulating G protein-coupled	18/954	0.0335677	NO	NO
	receptor signaling pathway
GO:0071774	response to fibroblast growth factor	21/954	0.0347805	NO	NO
GO:0015267	channel activity	44/954	0.0350869	YES	NO
GO:0022803	passive transmembrane transporter activity	44/954	0.0350869	YES	NO
GO:0040027	negative regulation of vulval development	24/954	0.0364157	NO	NO
GO:0061351	neural precursor cell proliferation	19/954	0.0366236	NO	NO
GO:0005901	caveola	18/954	0.0372729	NO	NO
GO:0046930	pore complex	17/954	0.0374879	NO	YES
GO:0030195	negative regulation of blood coagulation	8/954	0.0396582	NO	NO
GO:0043044	ATP-dependent chromatin remodeling	8/954	0.0396582	NO	YES
GO:1900047	negative regulation of hemostasis	8/954	0.0396582	NO	NO
GO:0043069	negative regulation of programmed cell death	67/954	0.0396875	NO	NO
GO:0033267	axon part	26/954	0.040892	NO	NO
GO:0015077	monovalent inorganic cation transmembrane transporter activity	35/954	0.040892	NO	NO
GO:0001704	formation of primary germ layer	23/954	0.040892	NO	NO
GO:0034702	ion channel complex	23/954	0.040892	YES	NO
GO:0090068	positive regulation of cell cycle process	27/954	0.0408973	NO	YES
GO:0000281	mitotic cytokinesis	6/954	0.0408973	NO	NO
GO:0051310	metaphase plate congression	6/954	0.0408973	NO	YES
GO:0090279	regulation of calcium ion import	6/954	0.0408973	NO	NO
GO:0017056	structural constituent of nuclear pore	7/954	0.0412542	NO	YES
GO:0043486	histone exchange	7/954	0.0412542	NO	NO
GO:0005881	cytoplasmic microtubule	11/954	0.0412542	NO	NO
GO:0045138	nematode male tail tip morphogenesis	10/954	0.0422217	NO	NO
GO:0051493	regulation of cytoskeleton organization	38/954	0.0429118	NO	NO
GO:0007140	male meiotic nuclear division	15/954	0.0454759	NO	YES
GO:0045120	pronucleus	8/954	0.0482015	NO	YES
GO:0007094	mitotic spindle assembly checkpoint	11/954	0.0482015	NO	NO
GO:0045841	negative regulation of mitotic metaphase/anaphase transition	11/954	0.0482015	NO	NO
GO:0071173	spindle assembly checkpoint	11/954	0.0482015	NO	NO
GO:1902100	negative regulation of metaphase/anaphase transition of cell cycle	11/954	0.0482015	NO	NO
GO:0048015	phosphatidylinositol-mediated signaling	13/954	0.0482015	NO	NO
GO:0048017	inositol lipid-mediated signaling	13/954	0.0482015	NO	NO
GO:0046873	metal ion transmembrane transporter activity	46/954	0.0482048	NO	NO
GO:0006275	regulation of DNA replication	18/954	0.0482048	NO	YES
GO:0090280	positive regulation of calcium ion import	5/954	0.0486133	NO	NO
GO:0046883	regulation of hormone secretion	22/954	0.049031	YES	NO
GO:0010833	telomere maintenance via telomere lengthening	9/954	0.0494525	NO	YES
GO:0007097	nuclear migration	15/954	0.0497199	NO	YES
